# Unidirectional response to bidirectional selection on body size II Quantitative genetics

**DOI:** 10.1101/2020.01.23.916361

**Authors:** Arnaud Le Rouzic, Clémentine Renneville, Alexis Millot, Simon Agostini, David Carmignac, Éric Édeline

## Abstract

Anticipating the genetic and phenotypic changes induced by natural or artificial selection requires reliable estimates of trait evolvabilities (genetic variances and covariances). However, whether or not multivariate quantitative genetics models are able to predict precisely the evolution of traits of interest, especially fitness-related, life-history traits, remains an open empirical question. Here, we assessed to what extent the response to bivariate artificial selection on both body size and maturity in the medaka *Oryzias latipes*, a model fish species, fits the theoretical predictions. Three lines (Large, Small, and Control lines) were differentially selected for body length at 75 days of age, conditional on maturity. As maturity and body size were phenotypically correlated, this selection procedure generated a bi-dimensional selection pattern on two life history traits. After removal of non-heritable trends and noise with a random effect (’animal’) model, the observed selection response did not match the expected bidirectional response. For body size, Large and Control lines responded along selection gradients (larger body size and stasis, respectively), but, surprisingly, the Small did not evolve a smaller body length, and remained identical to the Control line throughout the experiment. The magnitude of the empirical response was smaller than the theoretical prediction in both selected directions. For maturity, the response was opposite to the expectation (the Large line evolved late maturity compared to the Control line, while the Small line evolved early maturity, while the opposite pattern was predicted due to the strong positive genetic correlation between both traits). The mismatch between predicted and observed response was substantial and could not be explained by usual sources of uncertainties (including sampling effects, genetic drift, and error in G matrix estimates).
