## Supplementary material for "Unidirectional response to bidirectional selection on body size II Quantitative genetics": Data files and analysis scripts: fullfam.txt

Generation	Line	Family	Sum	NbEggs.mean	NbEggs.median	Mother	Mothersdl	Father	Fathersdl	Couple	Serie	NbEggs	Egg_quality	Nbfry	Nb_P0	Nb_P1	Density_egalisation	Sample_for_dissection	Nb_P2	Nb_P3
F0	O	F0.10A	49	5.44444444444444	7	NA	NA	NA	NA	F0.10O	A	49	NA	35	35	17	17	0	16	17
F0	O	F0.11A	0	0	0	NA	NA	NA	NA	F0.11O	A	23	NA	15	15	15	15	0	10	11
F0	O	F0.12A	37	4.11111111111111	4	NA	NA	NA	NA	F0.12O	A	37	NA	11	11	9	9	0	9	10
F0	O	F0.13A	4	0.444444444444444	0	NA	NA	NA	NA	F0.13O	A	4	NA	0	0	0	0	0	0	0
F0	O	F0.14A	125	13.8888888888889	12	NA	NA	NA	NA	F0.14O	A	125	NA	128	40	25	25	0	26	26
F0	O	F0.14B	125	13.8888888888889	12	NA	NA	NA	NA	F0.14O	B	125	NA	128	40	33	33	0	22	22
F0	O	F0.15A	76	8.44444444444444	6	NA	NA	NA	NA	F0.15O	A	76	NA	59	40	30	30	0	28	32
F0	O	F0.16A	22	2.44444444444444	3	NA	NA	NA	NA	F0.16O	A	22	NA	0	0	0	0	0	0	0
F0	O	F0.17A	68	7.55555555555556	4	NA	NA	NA	NA	F0.17O	A	68	NA	23	23	21	21	0	20	20
F0	O	F0.18A	9	1	0	NA	NA	NA	NA	F0.18O	A	9	NA	0	0	0	0	0	0	0
F0	O	F0.19A	63	7	0	NA	NA	NA	NA	F0.19O	A	63	NA	29	29	29	29	0	25	27
F0	O	F0.1A	28	3.11111111111111	0	NA	NA	NA	NA	F0.1O	A	28	NA	16	16	13	13	0	10	10
F0	O	F0.20A	69	7.66666666666667	0	NA	NA	NA	NA	F0.20O	A	69	NA	40	40	14	14	0	13	10
F0	O	F0.21A	0	0	0	NA	NA	NA	NA	F0.21O	A	0	NA	0	0	0	0	0	0	0
F0	O	F0.22A	75	8.33333333333333	3	NA	NA	NA	NA	F0.22O	A	75	NA	55	25	25	25	0	25	28
F0	O	F0.22B	75	8.33333333333333	3	NA	NA	NA	NA	F0.22O	B	75	NA	55	30	30	30	0	25	26
F0	O	F0.23A	38	4.22222222222222	0	NA	NA	NA	NA	F0.23O	A	38	NA	40	40	35	35	0	21	18
F0	O	F0.24A	5	0.555555555555556	0	NA	NA	NA	NA	F0.24O	A	5	NA	0	0	0	0	0	0	0
F0	O	F0.25A	41	4.55555555555556	0	NA	NA	NA	NA	F0.25O	A	41	NA	20	20	18	18	0	16	16
F0	O	F0.26A	77	8.55555555555556	5	NA	NA	NA	NA	F0.26O	A	77	NA	55	40	40	40	0	21	24
F0	O	F0.27A	34	3.77777777777778	0	NA	NA	NA	NA	F0.27O	A	34	NA	31	31	28	28	0	9	9
F0	O	F0.28A	114	12.6666666666667	8	NA	NA	NA	NA	F0.28O	A	114	NA	89	40	30	30	0	20	21
F0	O	F0.28B	114	12.6666666666667	8	NA	NA	NA	NA	F0.28O	B	114	NA	89	49	34	34	0	27	30
F0	O	F0.29A	24	2.66666666666667	0	NA	NA	NA	NA	F0.29O	A	24	NA	11	11	9	9	0	8	10
F0	O	F0.2A	142	15.7777777777778	8	NA	NA	NA	NA	F0.2O	A	142	NA	109	35	30	30	0	28	27
F0	O	F0.2B	142	15.7777777777778	8	NA	NA	NA	NA	F0.2O	B	142	NA	109	35	31	31	0	25	22
F0	O	F0.2C	142	15.7777777777778	8	NA	NA	NA	NA	F0.2O	C	142	NA	109	39	39	39	0	35	33
F0	O	F0.30A	43	4.77777777777778	2	NA	NA	NA	NA	F0.30O	A	43	NA	33	33	26	26	0	26	24
F0	O	F0.31A	85	9.44444444444444	7	NA	NA	NA	NA	F0.31O	A	85	NA	50	50	27	27	0	27	24
F0	O	F0.32A	18	2	0	NA	NA	NA	NA	F0.32O	A	18	NA	14	14	14	14	0	13	14
F0	O	F0.33A	0	0	0	NA	NA	NA	NA	F0.33O	A	0	NA	0	0	0	0	0	0	0
F0	O	F0.34A	2	0.222222222222222	0	NA	NA	NA	NA	F0.34O	A	4	NA	4	4	2	2	0	2	1
F0	O	F0.35A	39	4.33333333333333	0	NA	NA	NA	NA	F0.35O	A	39	NA	0	0	0	0	0	0	0
F0	O	F0.36A	52	5.77777777777778	4	NA	NA	NA	NA	F0.36O	A	52	NA	32	32	30	30	0	24	27
F0	O	F0.37A	31	3.44444444444444	0	NA	NA	NA	NA	F0.37O	A	31	NA	2	2	2	2	0	2	2
F0	O	F0.38A	21	2.33333333333333	0	NA	NA	NA	NA	F0.38O	A	21	NA	13	13	12	12	0	12	17
F0	O	F0.39A	26	2.88888888888889	3	NA	NA	NA	NA	F0.39O	A	26	NA	5	5	4	4	0	2	2
F0	O	F0.3A	28	3.11111111111111	0	NA	NA	NA	NA	F0.3O	A	28	NA	13	13	12	12	0	10	9
F0	O	F0.40A	0	0	0	NA	NA	NA	NA	F0.40O	A	0	NA	0	0	0	0	0	0	0
F0	O	F0.41A	92	10.2222222222222	9	NA	NA	NA	NA	F0.41O	A	92	NA	35	35	35	35	0	33	37
F0	O	F0.42A	61	6.77777777777778	6	NA	NA	NA	NA	F0.42O	A	61	NA	25	25	25	25	0	20	8
F0	O	F0.43A	0	0	0	NA	NA	NA	NA	F0.43O	A	0	NA	0	0	0	0	0	0	0
F0	O	F0.44A	11	1.22222222222222	0	NA	NA	NA	NA	F0.44O	A	11	NA	0	0	0	0	0	0	0
F0	O	F0.45A	5	0.555555555555556	0	NA	NA	NA	NA	F0.45O	A	5	NA	0	0	0	0	0	0	0
F0	O	F0.46A	32	3.55555555555556	0	NA	NA	NA	NA	F0.46O	A	32	NA	4	4	2	2	0	2	2
F0	O	F0.47A	0	0	0	NA	NA	NA	NA	F0.47O	A	0	NA	0	0	0	0	0	0	0
F0	O	F0.48A	73	8.11111111111111	0	NA	NA	NA	NA	F0.48O	A	73	NA	23	23	17	17	0	13	11
F0	O	F0.49A	27	3	0	NA	NA	NA	NA	F0.49O	A	27	NA	30	30	26	26	0	21	24
F0	O	F0.4A	86	9.55555555555556	9	NA	NA	NA	NA	F0.4O	A	86	NA	33	33	NA	NA	0	NA	22
F0	O	F0.50A	5	0.555555555555556	0	NA	NA	NA	NA	F0.50O	A	5	NA	0	0	0	0	0	0	0
F0	O	F0.51A	15	1.66666666666667	0	NA	NA	NA	NA	F0.51O	A	15	NA	15	15	13	13	0	12	14
F0	O	F0.52A	35	3.88888888888889	2	NA	NA	NA	NA	F0.52O	A	35	NA	20	20	18	18	0	14	18
F0	O	F0.53A	113	12.5555555555556	13	NA	NA	NA	NA	F0.53O	A	113	NA	84	44	35	35	0	23	14
F0	O	F0.53B	113	12.5555555555556	13	NA	NA	NA	NA	F0.53O	B	113	NA	84	40	31	31	0	30	31
F0	O	F0.54A	42	4.66666666666667	0	NA	NA	NA	NA	F0.54O	A	42	NA	6	6	6	6	0	6	NA
F0	O	F0.5A	79	8.77777777777778	7	NA	NA	NA	NA	F0.5O	A	79	NA	79	40	36	36	0	36	20
F0	O	F0.5B	79	8.77777777777778	7	NA	NA	NA	NA	F0.5O	B	79	NA	79	39	27	27	0	25	29
F0	O	F0.6A	30	3.33333333333333	0	NA	NA	NA	NA	F0.6O	A	30	NA	16	16	15	15	0	NA	0
F0	O	F0.7A	20	2.22222222222222	1	NA	NA	NA	NA	F0.7O	A	20	NA	16	16	16	16	0	16	16
F0	O	F0.8A	81	9	12	NA	NA	NA	NA	F0.8O	A	81	NA	42	42	40	40	0	39	44
F0	O	F0.9A	31	3.44444444444444	0	NA	NA	NA	NA	F0.9O	A	31	NA	20	20	17	17	0	15	19
F1	A	F1.23A	45	9	11	F038AF2A	22.746	F036AM1A	23.099	F1.23O	A	45	NA	30	27	19	19	0	14	17
F1	A	F1.25A	73	14.6	18	F036AF2A	23.238	F031AM1A	23.324	F1.25O	A	73	NA	31	24	19	19	1	16	15
F1	A	F1.27A	70	14	12	F049AF1A	25.226	F036AM2A	20.457	F1.27O	A	115	NA	54	24	16	16	1	15	16
F1	A	F1.29A	53	10.6	8	F049AF2A	23.987	F052AM1A	21.726	F1.29O	A	53	NA	45	42	20	20	0	15	18
F1	A	F1.34A	50	10	8	F028BF1A	19.861	F012AM1A	21.945	F1.34O	A	50	NA	30	23	20	20	1	14	11
F1	A	F1.38A	48	9.6	12	F05BF2A	23.774	F02CM1A	22.172	F1.38O	A	48	NA	45	22	20	20	1	18	18
F1	A	F1.55A	36	7.2	6	F027AF1A	21.606	F042AM1A	20.58	F1.55O	A	36	NA	22	18	18	18	1	16	16
F1	A	F1.8A	47	9.4	0	F032AF1A	25.376	F03AM1A	19.079	F1.8O	A	47	NA	39	37	20	20	1	17	18
F1	G	F1.11A	84	16.8	15	F039AF1A	NA	F08AM3A	22.339	F1.11O	A	84	NA	59	34	20	20	1	20	18
F1	G	F1.35A	46	9.2	8	F012AF1A	22.256	F053BM1A	21.207	F1.35O	A	46	NA	45	15	4	4	1	2	3
F1	G	F1.41A	39	7.8	8	F022AF2A	20.878	F02CM2A	22.584	F1.41O	A	39	NA	37	37	20	20	1	15	17
F1	G	F1.46A	54	10.8	11	F053AF1A	20.731	F014AM2A	18.99183	F1.46O	A	54	NA	38	29	20	20	0	20	21
F1	G	F1.9A	54	10.8	11	F041AF1A	23.456	F08AM2A	21.499	F1.9O	A	54	NA	36	32	20	20	1	15	16
F1	O	F1.10A	133	26.6	26	F08AF2A	23.121	F03AM2A	21.04	F1.10O	A	133	NA	69	33	20	20	1	13	NA
F1	O	F1.12A	57	11.4	12	F08AF3A	23.756	F07AM1A	21.967	F1.12O	A	57	NA	28	21	15	15	1	10	NA
F1	O	F1.13A	26	5.2	0	F07AF1A	22.273	F011AM1A	22.854	F1.13O	A	26	NA	0	0	0	0	0	0	0
F1	O	F1.14A	87	17.4	12	F041AF2A	22.051	F09AM1A	20.423	F1.14O	A	87	NA	63	29	20	20	1	13	NA
F1	O	F1.15A	39	7.8	5	F07AF2A	25.045	F09AM2A	20.387	F1.15O	A	39	NA	39	23	20	20	1	14	NA
F1	O	F1.16A	49	9.8	9	F09AF1A	22.196	F038AM1A	21.357	F1.16O	A	49	NA	32	31	20	20	1	16	NA
F1	O	F1.18A	20	4	0	F041AF3A	20.836	F038AM3A	21.902	F1.18O	A	12	NA	0	0	0	0	0	0	0
F1	O	F1.19A	60	12	9	F038AF1A	22.531	F019AM1A	22.503	F1.19O	A	20	NA	8	8	0	0	0	0	0
F1	O	F1.1A	0	0	0	F010AF1A	23.183	F014AM1A	22.302	F1.1O	A	0	NA	0	0	0	0	0	0	0
F1	O	F1.21A	40	8	8	F09AF2A	24.397	F019AM2A	21.811	F1.21O	A	40	NA	32	21	14	14	1	9	NA
F1	O	F1.22A	37	7.4	10	F019AF2A	23.043	F07AM2A	23.439	F1.22O	A	37	NA	28	28	20	20	1	12	NA
F1	O	F1.24A	45	9	11	F036AF1A	22.958	F07AM3A	25.3	F1.24O	A	45	NA	35	28	10	10	0	8	NA
F1	O	F1.26A	26	5.2	0	F031AF1A	22.193	F049AM1A	22.164	F1.26O	A	26	NA	22	22	14	14	1	9	NA
F1	O	F1.28A	62	12.4	15	F038AF3A	22.938	F049AM2A	22.57	F1.28O	A	62	NA	31	29	20	20	0	13	NA
F1	O	F1.2A	84	16.8	15	F030AF1A	23.366	F02AM1A	21.892	F1.2O	A	84	NA	26	22	9	9	0	NA	NA
F1	O	F1.30A	23	4.6	0	F01AF1A	26.354	F052AM2A	21.356	F1.30O	A	23	NA	5	5	0	0	0	0	0
F1	O	F1.32A	54	10.8	10	F052AF2A	21.797	F029AM1A	20.72	F1.32O	A	54	NA	30	29	20	20	0	14	NA
F1	O	F1.36A	15	3	0	F053BF1A	22.113	F023AM1A	20.858	F1.36O	A	15	NA	8	8	0	0	0	0	0
F1	O	F1.37A	41	8.2	6	F02CF3A	NA	F053BM2A	18.375	F1.37O	A	41	NA	32	26	20	20	1	10	NA
F1	O	F1.39A	46	9.2	5	F023AF1A	18.514	F05BM1A	22.08	F1.39O	A	46	NA	41	20	18	18	1	10	NA
F1	O	F1.3A	57	11.4	9	F014AF1A	21.473	F04AM1A	20.761	F1.3O	A	57	NA	26	23	14	14	1	9	NA
F1	O	F1.40A	50	10	9	F022AF1A	22.236	F05BM2A	25.582	F1.40O	A	50	NA	21	20	14	14	1	10	NA
F1	O	F1.42A	46	9.2	8	F053BF2A	22.163	F022AM1A	20.199	F1.42O	A	46	NA	31	30	20	20	1	14	NA
F1	O	F1.45A	18	3.6	0	F015AF1A	24.153	F053AM1A	19.44	F1.45O	A	18	NA	17	17	NA	NA	0	NA	NA
F1	O	F1.47A	25	5	8	F015AF2A	23.407	F014AM3A	20.248	F1.47O	A	25	NA	18	22	15	15	0	10	NA
F1	O	F1.48A	40	8	5	F014AF2A	23.307	F022BM2A	NA	F1.48O	A	40	NA	19	21	20	20	1	16	NA
F1	O	F1.49A	7	1.4	0	F014AF3A	18.25824	F051AM1A	21.453	F1.49O	A	7	NA	6	6	0	0	0	0	0
F1	O	F1.4A	41	8.2	13	F02AF1A	21.432	F04AM2A	22.449	F1.4O	A	41	NA	40	34	20	20	1	14	NA
F1	O	F1.50A	42	8.4	9	F051AF1A	22.435	F05AM1A	17.488	F1.50O	A	42	NA	4	1	0	0	0	0	0
F1	O	F1.53A	136	27.2	33	F026AF1A	25.143	F02BM1A	19.078	F1.53O	A	136	NA	89	43	10	10	0	8	NA
F1	O	F1.54A	57	11.4	16	F026AF2A	21.284	F020AM1A	21.504	F1.54O	A	57	NA	37	20	20	20	1	17	NA
F1	O	F1.56A	70	14	18	F02BF2A	23.686	F017AM1A	22.718	F1.56O	A	70	NA	49	21	19	19	1	14	NA
F1	O	F1.5A	54	10.8	14	F04AF1A	21.071	F041AM2A	19.124	F1.5O	A	54	NA	12	7	NA	NA	0	NA	NA
F1	O	F1.6A	37	7.4	10	F04AF2A	23.888	F08AM1A	24.038	F1.6O	A	37	NA	32	21	14	14	1	8	NA
F1	O	F1.7A	40	8	8	F08AF1A	22.062	F032AM1A	21.053	F1.7O	A	40	NA	28	24	18	18	1	14	NA
F1	P	F1.17A	45	4.5	0	F07AF3A	22.998	F038AM2A	21.709	F1.17O	A	33	NA	23	23	20	20	1	15	17
F1	P	F1.31A	43	8.6	10	F052AF1A	22.814	F028BM1A	22.485	F1.31O	A	43	NA	25	21	17	17	0	15	11
F1	P	F1.43A	44	8.8	13	F05BF3A	23.156	F015AM1A	21.948	F1.43O	A	44	NA	20	21	19	19	1	19	5
F1	P	F1.44A	51	10.2	13	F02CF4A	22.195	F015AM2A	20.049	F1.44O	A	51	NA	44	39	20	20	1	15	16
F1	P	F1.52A	76	15.2	13	F025AF1A	24.064	F026AM1A	23.521	F1.52O	A	76	NA	26	21	15	15	0	11	21
F2	A	F2.18A	73	18.25	19.5	F155AF2A	21.331	F18AM1A	23.429	F2.1A	A	73	A	66	20	18	18	1	17	17
F2	A	F2.19A	80	20	21	F110BF2A	22.48	F155AM2A	22.874	F2.2A	A	80	A	70	22	22	22	1	21	NA
F2	A	F2.19B	80	20	21	F110BF2A	22.48	F155AM2A	22.874	F2.2A	B	80	A	70	24	21	21	1	18	NA
F2	A	F2.20A	50	12.5	15.5	F155AF1A	23.926	F125AM1A	24.131	F2.3A	A	50	A	45	20	19	19	1	15	15
F2	A	F2.21A	35	8.75	8.5	F110BF1A	19.204	F125AM2A	23.802	F2.4A	A	35	A	32	20	18	18	0	17	17
F2	A	F2.22A	81	20.25	21	F117AF2A	23.857	F110BM2A	22.187	F2.5A	A	81	A	62	22	22	22	0	20	20
F2	A	F2.23A	121	30.25	31	F125AF1A	24.362	F117AM2A	20.606	F2.6A	A	121	B	90	22	18	18	0	17	17
F2	A	F2.24A	92	23	24	F125AF2A	25.336	F129AM2A	16.987	F2.7A	A	92	B	55	22	20	20	1	18	NA
F2	A	F2.25A	35	8.75	8.5	F117AF1A	21.816	F129AM1A	22.746	F2.8A	A	35	A	31	20	19	19	1	17	16
F2	A	F2.26A	79	19.75	19	F127AF1A	24.39	F110BM1A	22.525	F2.9A	A	79	C	0	0	0	0	0	0	0
F2	A	F2.27A	78	19.5	20	F138AF2A	22.938	F127AM2A	21.442	F2.10A	A	78	A	75	24	20	20	1	18	NA
F2	A	F2.27B	78	19.5	20	F138AF2A	22.938	F127AM2A	21.442	F2.10A	B	78	A	75	22	19	19	0	18	18
F2	A	F2.28A	65	16.25	11.5	F138AF1A	26.334	F155AM1A	20.266	F2.11A	A	65	A	58	22	22	22	1	19	18
F2	A	F2.29A	50	12.5	14	F134AF1A	22.585	F123AM2A	23.004	F2.12A	A	50	A	49	22	21	21	1	20	NA
F2	A	F2.30A	108	27	27	F134AF2A	25.172	F138AM1A	23.9	F2.13A	A	108	C	85	20	19	19	1	18	NA
F2	A	F2.31A	91	22.75	22.5	F123AF1A	23.3	F18AM2A	23.432	F2.14A	A	91	A	80	20	20	20	1	19	19
F2	A	F2.32A	39	9.75	5	F18AF2A	22.197	F138AM2A	23.124	F2.15A	A	39	A	36	23	18	18	1	17	NA
F2	A	F2.33A	53	13.25	12	F129AF1A	22.319	F134AM1A	20.17	F2.16A	A	53	A	52	19	17	17	1	16	16
F2	A	F2.34A	86	21.5	22.5	F18AF1A	22.149	F134AM2A	18.038	F2.17A	A	86	B	73	22	20	20	1	19	NA
F2	G	F2.35A	76	19	22.5	F19AF1G	24.932	F151AM1G	22.966	F2.1G	A	76	B	59	20	16	16	1	16	NA
F2	G	F2.36A	37	9.25	10.5	F151AF1G	21.726	F141AM1G	25.707	F2.2G	A	37	B	31	20	20	20	1	19	19
F2	G	F2.37A	0	0	0	F141AF1G	29.155	F19AM1G	24.201	F2.3G	A	0	C	0	0	0	0	0	0	0
F2	G	F2.38A	46	11.5	10.5	F127AF2G	27.476	F19AM2G	23.819	F2.4G	A	46	C	0	0	0	0	0	0	0
F2	G	F2.39A	123	30.75	30	F141AF2G	26.209	F127AM1G	22.555	F2.5G	A	123	A	97	22	20	20	0	20	NA
F2	G	F2.39B	123	30.75	30	F141AF2G	26.209	F127AM1G	22.555	F2.5G	B	123	A	97	22	19	19	1	19	19
F2	G	F2.40A	91	22.75	23	F141AF3G	24.939	F151AM2G	24.346	F2.6G	A	91	A	89	22	15	15	1	14	14
F2	G	F2.41A	40	10	13	F135AF1G	23.903	F127AM2G	22.93	F2.7G	A	40	A	39	22	18	18	1	16	16
F2	G	F2.42A	95	23.75	26.5	F127AF1G	25.545	F146AM3G	22.408	F2.8G	A	95	C	25	19	16	16	1	14	NA
F2	G	F2.43A	27	6.75	6.5	F135BF2G	22.891	F146AM1G	21.831	F2.9G	A	27	A	25	20	16	16	1	15	15
F2	G	F2.44A	100	25	23.5	F111AF1G	26.258	F135AM1G	22.909	F2.10G	A	100	B	63	22	20	20	0	20	20
F2	G	F2.45A	79	19.75	20	F146AF2G	24.569	F111AM2G	22.823	F2.11G	A	79	A	77	21	10	10	0	9	NA
F2	G	F2.45B	79	19.75	20	F146AF2G	24.569	F111AM2G	22.823	F2.11G	B	79	A	77	21	18	18	1	15	15
F2	G	F2.46A	69	17.25	14	F146AF1G	24.405	F138BM1G	24.237	F2.12G	A	69	A	58	22	20	20	1	19	19
F2	G	F2.46B	69	17.25	14	F146AF1G	24.405	F138BM1G	24.237	F2.12G	B	69	A	58	20	18	18	1	17	NA
F2	G	F2.47A	46	11.5	11.5	F138BF2G	25.027	F111AM1G	23.635	F2.13G	A	46	A	43	20	18	18	1	17	17
F2	G	F2.48A	61	15.25	14.5	F114BF2G	22.41	F154BM1G	22.099	F2.14G	A	61	C	41	20	12	12	1	11	NA
F2	G	F2.49A	0	0	0	F154BF2G	23.59	F19AM2G	23.819	F2.15G	A	0	C	0	0	0	0	0	0	0
F2	G	F2.50A	57	14.25	16	F138BF1G	24.159	F114BM1G	21.319	F2.16G	A	57	A	53	22	19	19	1	15	15
F2	G	F2.51A	42	10.5	9.5	F154BF1G	22.548	F114BM2G	21.886	F2.17G	A	42	A	39	20	15	15	1	14	NA
F2	G	F2.52A	30	7.5	6.5	NA	NA	NA	NA	F2.bonusG	A	30	A	27	20	12	12	1	11	11
F2	P	F2.10A	31	7.75	9	F143AF2P	20.996	F125AM1P	18.14	F2.10P	A	31	A	26	20	8	8	1	5	NA
F2	P	F2.11A	40	10	11	F125AF1P	24.486	F133BM1P	19.238	F2.11P	A	40	A	39	22	20	20	1	19	17
F2	P	F2.12A	25	6.25	7	F125AF2P	22.084	F144AM1P	20.2	F2.12P	A	25	C	0	0	0	0	0	0	0
F2	P	F2.13A	64	16	17.5	F133BF1P	20.403	F144AM2P	22.062	F2.13P	A	64	A	43	20	18	18	0	18	NA
F2	P	F2.14A	60	15	11.5	F144AF1P	23.371	F117AM1P	20.95	F2.14P	A	60	A	55	20	20	20	1	19	19
F2	P	F2.14B	60	15	11.5	F144AF1P	23.371	F117AM1P	20.95	F2.14P	B	60	A	55	20	17	17	0	15	NA
F2	P	F2.15A	34	8.5	9	F117AF1P	19.644	F133BM2P	20.588	F2.15P	A	34	A	24	16	15	15	1	13	13
F2	P	F2.16A	34	8.5	7.5	F117AF2P	20.338	F152AM2P	21.941	F2.16P	A	34	A	34	22	22	22	1	19	19
F2	P	F2.17A	58	14.5	18.5	F131AF1P	19.516	F117AM2P	17.738	F2.17P	A	58	B	41	21	21	21	1	19	19
F2	P	F2.1A	54	13.5	13.5	F152AF1P	20.788	F133AM1P	20.033	F2.1P	A	54	A	41	23	16	16	1	15	14
F2	P	F2.2A	25	6.25	7.5	F144AF2P	23.14	F156BM1P	21.175	F2.2P	A	25	A	23	20	18	18	1	17	NA
F2	P	F2.3A	36	9	9	F156BF2P	21.297	F131AM1P	18.299	F2.3P	A	36	A	32	20	19	19	1	17	NA
F2	P	F2.4A	59	14.75	14.5	F131AF2P	20.602	F152AM1P	18.555	F2.4P	A	59	B	32	22	21	21	1	16	16
F2	P	F2.53A	45	11.25	8.5	NA	NA	NA	NA	F2.bonusP	A	45	B	23	19	19	19	0	NA	14
F2	P	F2.5A	43	10.75	11	F152AF2P	21.454	F129AM1P	14.431	F2.5P	A	43	A	42	22	21	21	1	19	19
F2	P	F2.6A	0	0	0	F156BF1P	19.009	F129AM2P	15.968	F2.6P	A	0	C	0	0	0	0	0	0	0
F2	P	F2.7A	32	8	8.5	F156BF3P	21.67	F143AM1P	22.01	F2.7P	A	32	A	26	20	19	19	1	17	17
F2	P	F2.8A	33	8.25	10	F129AF2P	16.021	F143AM2P	20.601	F2.8P	A	33	A	32	20	18	18	1	15	NA
F2	P	F2.9A	32	8	8	F129AF1P	17.732	F125AM2P	18.853	F2.9P	A	32	A	26	21	20	20	1	15	13
F3	A	F3.35A	65	13	8	F218AF1A	22.548	F221AM1A	21.43	F3.1A	A	65	A	45	20	18	17	0	17	17
F3	A	F3.35B	65	13	8	F218AF1A	22.548	F221AM1A	21.43	F3.1A	B	65	A	45	20	17	17	1	16	15
F3	A	F3.36A	70	14	15	F222AF1A	22.178	F227BM2A	20.083	F3.2A	A	70	A	36	20	20	17	1	15	15
F3	A	F3.37A	87	17.4	20	F223AF1A	20.808	F218AM1A	18.592	F3.3A	A	87	B	26	20	19	17	1	16	16
F3	A	F3.38A	44	8.8	7	F225AF1A	19.542	F218AM2A	18.564	F3.4A	A	44	A	20	20	19	17	0	15	15
F3	A	F3.39A	29	5.8	6	F220AF1A	18.875	F225AM1A	21.088	F3.5A	A	29	A	20	20	17	17	1	15	15
F3	A	F3.40A	30	6	7	F220AF2A	22.28	F227BM1A	18.075	F3.6A	A	30	A	20	20	20	17	1	16	16
F3	A	F3.41A	69	13.8	12	F231AF1A	23.526	F220AM1A	17.778	F3.7A	A	69	B	21	20	19	17	1	23	15
F3	A	F3.42A	127	25.4	30	F233AF1A	22.786	F220AM2A	21.032	F3.8A	A	127	C	30	20	20	17	1	15	15
F3	A	F3.43A	34	6.8	10	F227BF1A	20.427	F221AM2A	18.542	F3.9A	A	34	A	22	20	19	17	1	15	15
F3	A	F3.44A	5	1	1	F221AF1A	17.997	F228AM1A	19.678	F3.10A	A	5	NA	0	0	0	0	0	0	0
F3	A	F3.45A	0	0	0	F221AF2A	18.448	F231AM1A	22.689	F3.11A	A	0	NA	0	0	0	0	0	0	0
F3	A	F3.46A	0	0	0	F222AF2A	19.59	F228AM2A	21.482	F3.12A	A	0	NA	0	0	0	0	0	0	0
F3	A	F3.47A	76	15.2	15	F222AF3A	23.564	F231AM2A	22.555	F3.13A	A	76	B	20	20	18	17	1	16	12
F3	A	F3.47B	76	15.2	15	F222AF3A	23.564	F231AM2A	22.555	F3.13A	B	76	B	20	20	20	17	1	15	15
F3	A	F3.48A	14	2.8	0	F222AF4A	23.743	F233AM1A	23.221	F3.14A	A	14	B	11	11	9	9	1	8	8
F3	A	F3.49A	43	8.6	0	F227BF2A	19.995	F223AM1A	22.239	F3.15A	A	43	A	25	20	18	17	1	17	17
F3	A	F3.50A	0	0	0	F228AF1A	16.822	F223AM2A	21.155	F3.16A	A	0	NA	0	0	0	0	0	0	0
F3	A	F3.51A	33	6.6	8	F223AF2A	19.408	F233AM2A	22.739	F3.17A	A	33	B	15	15	15	15	1	14	14
F3	G	F3.18A	68	13.6	15	F236AF1G	22.745	F241AM1G	19.761	F3.1G	A	68	C	30	20	20	17	1	15	15
F3	G	F3.19A	86	17.2	20	F236AF2G	20.191	F243AM1G	20.935	F3.2G	A	86	C	27	20	20	17	1	16	15
F3	G	F3.20A	83	16.6	19	F244AF1G	22.61	F236AM1G	21.059	F3.3G	A	83	B	49	20	20	17	1	16	16
F3	G	F3.20B	83	16.6	19	F244AF1G	22.61	F236AM1G	21.059	F3.3G	B	83	B	49	20	2	2	0	2	2
F3	G	F3.21A	91	18.2	22	F245BF1G	22.501	F236AM2G	21.438	F3.4G	A	91	B	26	20	18	17	1	15	14
F3	G	F3.22A	74	14.8	18	F239BF1G	22.237	F244AM1G	19.261	F3.5G	A	74	C	20	20	20	17	1	15	10
F3	G	F3.23A	100	20	22	F239BF2G	21.429	F245BM1G	21.662	F3.6G	A	100	D	15	15	12	12	0	12	12
F3	G	F3.24A	32	6.4	4	F239BF3G	23.603	F246AM1G	21.119	F3.7G	A	32	A	20	20	20	17	1	16	16
F3	G	F3.25A	54	10.8	10	F239BF4G	22.057	F247AM4G	19.885	F3.8G	A	54	B	20	20	20	17	0	17	17
F3	G	F3.26A	53	10.6	15	F240AF1G	23.665	F243AM2G	21.93	F3.9G	A	53	C	23	20	19	17	0	15	15
F3	G	F3.27A	40	8	9	F240AF2G	21.806	F245BM2G	20.278	F3.10G	A	40	A	23	20	20	17	1	16	16
F3	G	F3.28A	63	12.6	16	F246AF1G	22.675	F240AM1G	22.921	F3.11G	A	63	A	22	20	19	17	1	16	16
F3	G	F3.29A	8	1.6	0	F247AF1G	21.382	F240AM2G	22.348	F3.12G	A	8	NA	0	0	0	0	0	0	0
F3	G	F3.30A	53	10.6	10	F241AF1G	21.492	F246AM2G	21.12	F3.13G	A	53	B	26	20	17	17	1	16	16
F3	G	F3.31A	61	12.2	9	F241AF2G	20.932	F247AM2G	20.621	F3.14G	A	61	C	20	20	20	17	1	16	15
F3	G	F3.32A	31	6.2	0	F250AF1G	20.688	F241AM2G	19.641	F3.15G	A	31	B	18	17	16	16	1	14	14
F3	G	F3.33A	67	13.4	15	F243AF1G	20.064	F247AM3G	20	F3.16G	A	67	A	36	20	20	17	1	15	15
F3	G	F3.34A	81	16.2	20	F243AF2G	22.77	F250AM1G	22.153	F3.17G	A	81	A	36	20	17	17	1	16	8
F3	P	F3.10A	0	0	0	F25AF2P	16.401	F214AM1P	17.573	F3.10P	A	0	NA	0	0	0	0	0	0	0
F3	P	F3.11A	0	0	0	F27AF3P	15.808	F215AM1P	17.242	F3.11P	A	0	NA	0	0	0	0	0	0	0
F3	P	F3.12A	7	1.4	0	F216AF1P	19.286	F27AM2P	19.901	F3.12P	A	7	NA	0	0	0	0	0	0	0
F3	P	F3.13A	25	5	7	F27AF2P	15.105	F217AM1P	17.629	F3.13P	A	25	A	15	15	14	14	1	11	11
F3	P	F3.14A	38	7.6	9	F215AF3P	16.631	F29AM3P	19.572	F3.14P	A	38	A	27	20	20	17	1	16	16
F3	P	F3.14B	38	7.6	9	F215AF3P	16.631	F29AM3P	19.572	F3.14P	B	38	A	27	7	7	10	1	9	9
F3	P	F3.15A	47	9.4	12	F216AF2P	18.827	F29AM4P	18.77	F3.15P	A	47	B	40	20	16	17	1	15	15
F3	P	F3.15B	47	9.4	12	F216AF2P	18.827	F29AM4P	18.77	F3.15P	B	47	B	40	20	8	8	0	8	5
F3	P	F3.16A	33	6.6	8	F211AF1P	18.074	F216AM1P	18.652	F3.16P	A	33	B	19	19	16	16	1	15	15
F3	P	F3.17A	0	0	0	F211AF2P	15.28	F217AM2P	17.661	F3.17P	A	0	NA	0	0	0	0	0	0	0
F3	P	F3.1A	35	7	6	F21AF1P	17.889	F27AM1P	21.127	F3.1P	A	35	A	20	20	18	17	1	16	16
F3	P	F3.2A	43	8.6	8	F21AF2P	18.823	F29AM1P	20.005	F3.2P	A	43	A	27	20	10	17	1	16	16
F3	P	F3.2B	43	8.6	8	F21AF2P	18.823	F29AM1P	20.005	F3.2P	B	43	A	27	7	7	0	0	0	0
F3	P	F3.3A	29	5.8	3	F214AF1P	21.542	F21AM1P	17.616	F3.3P	A	29	B	12	12	11	11	0	11	11
F3	P	F3.4A	66	13.2	13	F217AF1P	16.071	F21AM2P	19.111	F3.4P	A	66	A	42	20	20	17	1	16	16
F3	P	F3.4B	66	13.2	13	F217AF1P	16.071	F21AM2P	19.111	F3.4P	B	66	A	42	19	14	14	1	11	11
F3	P	F3.52A	54	10.8	14	F227BF2A	19.995	F215AM1P	17.242	F3.18P	A	54	B	20	20	20	17	1	15	15
F3	P	F3.53A	0	0	0	F24AF1P	17.103	F211AM1P	18.387	F3.19P	A	0	NA	0	0	0	0	0	0	0
F3	P	F3.54A	12	2.4	0	F216AF1P	19.286	F27AM3P	15.808	F3.20P	A	12	A	12	12	12	12	0	10	9
F3	P	F3.55A	32	6.4	0	F214AF1P	21.542	F29AM2P	19.637	F3.21P	A	32	B	19	19	19	17	1	15	15
F3	P	F3.5A	0	0	0	F24AF1P	17.103	F29AM2P	19.637	F3.5P	A	0	NA	0	0	0	0	0	0	0
F3	P	F3.6A	0	0	0	F24AF2P	18.215	F211AM1P	18.387	F3.6P	A	0	NA	0	0	0	0	0	0	0
F3	P	F3.7A	85	17	17	F214AF2P	21.063	F24AM1P	17.843	F3.7P	A	85	C	29	20	18	17	1	17	17
F3	P	F3.7B	85	17	17	F214AF2P	21.063	F24AM1P	17.843	F3.7P	B	85	C	29	9	6	0	0	0	0
F3	P	F3.8A	40	8	6	F215AF1P	17.392	F25AM2P	16.176	F3.8P	A	40	B	15	15	14	14	1	13	13
F3	P	F3.9A	0	0	0	F25AF1P	16.219	F211AM2P	17.593	F3.9P	A	0	NA	0	0	0	0	0	0	0
F4	A	F4.39A	54	13.5	16	F340AF1A	21.785	F335AM1A	18.44	F4.1A	A	54	C	16	15	11	11	0	11	11
F4	A	F4.40A	24	6	5.5	F347AF1A	19.215	F335AM2A	16.274	F4.2A	A	24	C	10	10	10	10	1	10	10
F4	A	F4.41A	4	1	1	F335AF1A	20.162	F336AM1A	18.304	F4.3A	A	4	NA	0	0	0	0	0	0	0
F4	A	F4.42A	0	0	0	F342AF1A	16.32	F336AM2A	18.291	F4.4A	A	0	NA	0	0	0	0	0	0	0
F4	A	F4.43A	18	4.5	4	F335AF2A	19.024	F339AM1A	22.699	F4.5A	A	19	A	19	19	15	15	1	12	12
F4	A	F4.44A	61	15.25	14.5	F336AF1A	17.721	F339AM2A	19.132	F4.6A	A	61	C	22	20	16	16	1	14	14
F4	A	F4.44B	61	15.25	14.5	F336AF1A	17.721	F339AM2A	19.132	F4.6A	B	61	C	22	2	NA	NA	0	NA	NA
F4	A	F4.45A	69	17.25	18	F339AF4A	18.372	F347BM3A	20.182	F4.7A	A	69	A	54	22	22	22	2	20	20
F4	A	F4.45B	69	17.25	18	F339AF4A	18.372	F347BM3A	20.182	F4.7A	B	69	A	54	20	17	17	1	16	16
F4	A	F4.46A	39	9.75	6	F351AF1A	22.854	F340AM2A	22.213	F4.8A	A	39	B	13	7	NA	NA	0	NA	NA
F4	A	F4.47A	36	9	9.5	F342AF2A	19.079	F341AM1A	19.17	F4.9A	A	43	A	43	20	19	19	1	18	18
F4	A	F4.47B	36	9	9.5	F342AF2A	19.079	F341AM1A	19.17	F4.9A	B	43	A	43	20	19	19	1	18	18
F4	A	F4.48A	15	3.75	3	F347AF2A	22.226	F341AM2A	19.356	F4.10A	A	15	B	0	0	0	0	0	0	0
F4	A	F4.49A	43	10.75	10.5	F347BF1A	18.75	F351AM1A	21.313	F4.11A	A	43	B	26	20	13	13	0	11	11
F4	A	F4.50A	97	24.25	24	F349AF1A	19.54	F342AM2A	17.581	F4.12A	A	97	B	50	20	20	20	1	18	18
F4	A	F4.50B	97	24.25	24	F349AF1A	19.54	F342AM2A	17.581	F4.12A	B	97	B	50	20	20	20	1	18	18
F4	A	F4.51A	69	17.25	19.5	F349AF2A	18.873	F347AM1A	22.244	F4.13A	A	69	B	45	20	20	20	1	19	19
F4	A	F4.51B	69	17.25	19.5	F349AF2A	18.873	F347AM1A	22.244	F4.13A	B	69	B	45	20	16	16	1	15	15
F4	A	F4.52A	30	7.5	8.5	F351AF2A	22.279	F347AM2A	19.671	F4.14A	A	30	B	27	20	19	19	1	18	18
F4	A	F4.53A	2	0.5	0	F336AF2A	18.954	F347BM1A	20.428	F4.15A	A	2	B	0	0	0	0	0	0	0
F4	A	F4.54A	30	7.5	9.5	F341AF1A	17.226	F349AM1A	16.331	F4.16A	A	30	C	14	14	11	11	0	11	11
F4	A	F4.55A	9	2.25	0	F341AF2A	21.065	F351AM2A	20.362	F4.17A	A	9	C	0	0	0	0	0	0	0
F4	A	F4.56A	24	6	3.5	F339AF1A	18.097	F340AM1A	22.206	F4.18A	A	24	C	6	0	0	0	0	0	0
F4	A	F4.57A	25	6.25	4.5	F340AF3A	19.945	F342AM3A	18.138	F4.19A	A	25	A	20	20	14	14	0	12	12
F4	G	F4.20A	46	11.5	12.5	F321AF1G	22.207	F318AM1G	21.567	F4.1G	A	46	B	32	6	NA	NA	0	NA	NA
F4	G	F4.21A	72	18	16	F334AF1G	21.715	F318AM2G	20.285	F4.2G	A	72	A	64	20	15	15	1	14	14
F4	G	F4.21B	72	18	16	F334AF1G	21.715	F318AM2G	20.285	F4.2G	B	72	A	64	20	18	18	1	14	14
F4	G	F4.22A	40	10	7	F327AF1G	22.647	F319AM2G	21.281	F4.3G	A	40	A	40	20	20	20	1	19	19
F4	G	F4.23A	63	15.75	13	F332AF1G	21.377	F319AM3G	20.296	F4.4G	A	63	B	38	20	20	20	1	19	17
F4	G	F4.24A	25	6.25	6	F319AF1G	22.215	F321AM1G	21.22	F4.5G	A	25	B	25	20	20	20	0	19	19
F4	G	F4.25A	0	0	0	F334AF2G	19.571	F321AM2G	21.299	F4.6G	A	0	NA	0	0	0	0	0	0	0
F4	G	F4.26A	45	11.25	11.5	F319AF2G	21.424	F323AM1G	22.483	F4.7G	A	45	B	28	21	20	20	0	20	19
F4	G	F4.27A	60	15	14.5	F327AF2G	20.926	F323AM2G	22.313	F4.8G	A	60	B	41	20	18	18	1	17	17
F4	G	F4.28A	62	15.5	15.5	F321AF2G	21.961	F326AM1G	21.565	F4.9G	A	62	B	30	20	20	20	1	18	18
F4	G	F4.29A	59	14.75	15	F328AF1G	24.844	F326AM2G	20.856	F4.10G	A	59	C	28	20	19	19	1	18	18
F4	G	F4.30A	66	16.5	21	F328AF2G	24.197	F327AM1G	21.744	F4.11G	A	66	B	26	20	20	20	0	18	18
F4	G	F4.31A	81	20.25	21.5	F332AF2G	23.173	F327AM2G	21.372	F4.12G	A	81	B	51	20	19	19	1	18	18
F4	G	F4.32A	76	19	24.5	F323AF1G	23.422	F328AM1G	23.04	F4.13G	A	76	A	46	20	19	19	2	17	17
F4	G	F4.32B	76	19	24.5	F323AF1G	23.422	F328AM1G	23.04	F4.13G	B	76	A	46	20	20	20	0	18	18
F4	G	F4.33A	19	4.75	1.5	F331AF1G	23.591	F328AM2G	23.628	F4.14G	A	19	B	18	18	18	18	2	15	15
F4	G	F4.34A	16	4	2.5	F318AF1G	23.344	F331AM1G	21.794	F4.15G	A	16	NA	0	0	0	0	0	0	0
F4	G	F4.35A	78	19.5	21.5	F318AF2G	22.118	F332AM1G	21.18	F4.16G	A	78	C	22	19	17	17	0	17	NA
F4	G	F4.36A	41	10.25	11	F326AF2G	20.143	F332AM2G	21.565	F4.17G	A	41	A	41	20	20	20	1	18	18
F4	G	F4.36B	41	10.25	11	F326AF2G	20.143	F332AM2G	21.565	F4.17G	B	41	A	41	20	20	20	1	19	19
F4	G	F4.37A	13	3.25	0	F323AF2G	21.862	F334AM1G	20.569	F4.18G	A	13	NA	0	0	0	0	0	0	0
F4	G	F4.38A	0	0	0	F331AF2G	23.499	F334AM2G	21.55	F4.19G	A	0	NA	0	0	0	0	0	0	0
F4	P	F4.10A	30	7.5	8	F352AF1P	18.703	F33AM2P	15.944	F4.10P	A	30	B	28	17	15	15	0	NA	NA
F4	P	F4.11A	0	0	0	F37AF2P	19.713	F34AM2P	18.357	F4.11P	A	0	NA	0	0	0	0	0	0	0
F4	P	F4.12A	0	0	0	F313AF1P	18.931	F34BM1P	17.105	F4.12P	A	0	NA	0	0	0	0	0	0	0
F4	P	F4.13A	59	14.75	14	F37AF1P	19.036	F34BM2P	15.902	F4.13P	A	59	A	45	20	14	14	0	13	13
F4	P	F4.13B	59	14.75	14	F37AF1P	19.036	F34BM2P	15.902	F4.13P	B	59	A	45	20	18	18	1	17	17
F4	P	F4.14A	63	15.75	15.5	F316AF2P	18.943	F352AM1P	16.578	F4.14P	A	63	B	30	20	19	19	1	16	15
F4	P	F4.15A	42	10.5	10	F34AF1P	19.65	F352AM2P	17.605	F4.15P	A	42	A	27	20	20	20	1	19	18
F4	P	F4.16A	0	0	0	F352AF2P	18.219	F355AM2P	18.793	F4.16P	A	0	NA	0	0	0	0	0	0	0
F4	P	F4.17A	39	9.75	10	F313AF2P	18.582	F37AM1P	14.488	F4.17P	A	39	A	4	18	16	16	1	14	14
F4	P	F4.18A	39	9.75	12	F31AF2P	19.795	F37AM2P	18.791	F4.18P	A	39	A	37	20	13	13	0	13	13
F4	P	F4.18B	39	9.75	12	F31AF2P	19.795	F37AM2P	18.791	F4.18P	B	39	A	37	13	NA	NA	0	NA	NA
F4	P	F4.19A	52	13	13.5	F314AF2P	21.436	F34AM1P	17.516	F4.19P	A	52	A	48	20	15	15	1	14	14
F4	P	F4.19B	52	13	13.5	F314AF2P	21.436	F34AM1P	17.516	F4.19P	B	52	A	48	20	15	15	1	13	13
F4	P	F4.1A	3	0.75	0	F316AF1P	18.589	F313AM1P	17.625	F4.1P	A	3	NA	0	0	0	0	0	0	0
F4	P	F4.2A	51	12.75	11.5	F355AF1P	21.124	F313AM2P	18.947	F4.2P	A	51	C	20	20	17	17	1	16	16
F4	P	F4.3A	38	9.5	10	F31AF1P	20.293	F314AM1P	18.164	F4.3P	A	38	B	30	20	16	16	1	14	14
F4	P	F4.4A	80	20	22.5	F34BF1P	20.215	F314AM2P	18.733	F4.4P	A	80	B	27	20	11	11	0	11	11
F4	P	F4.5A	39	9.75	10	F33AF1P	17.365	F316AM1P	17.016	F4.5P	A	39	C	22	14	14	14	0	NA	NA
F4	P	F4.6A	0	0	0	F34BF2P	19.571	F316AM2P	19.387	F4.6P	A	0	NA	0	0	0	0	0	0	0
F4	P	F4.7A	55	13.75	14	F33AF2P	18.365	F31AM1P	18.411	F4.7P	A	55	B	26	20	20	20	2	17	17
F4	P	F4.8A	66	16.5	16	F355AF2P	19.16	F31AM2P	18.52	F4.8P	A	66	A	57	20	15	15	1	11	11
F4	P	F4.8B	66	16.5	16	F355AF2P	19.16	F31AM2P	18.52	F4.8P	B	66	A	57	20	15	15	1	14	14
F4	P	F4.9A	71	17.75	18.5	F314AF1P	19.988	F33AM1P	15.947	F4.9P	A	71	B	20	19	17	17	1	16	16
F5	A	F5.39A	74	18.5	22.5	F450BF1A	23.393	F443AM1A	22.318	F5.1A	A	74	C	44	20	19	17	1	14	13
F5	A	F5.39B	74	18.5	22.5	F450BF1A	23.393	F443AM1A	22.318	F5.1A	B	74	C	44	20	16	16	1	12	11
F5	A	F5.40A	100	25	23.5	F451AF1A	21.427	F443AM2A	21.863	F5.2A	A	100	B	54	20	19	17	1	16	14
F5	A	F5.41A	86	21.5	22.5	F447AF1A	20.772	F444AM1A	21.001	F5.3A	A	86	A	64	20	18	17	1	14	14
F5	A	F5.41B	86	21.5	22.5	F447AF1A	20.772	F444AM1A	21.001	F5.3A	B	86	A	64	20	14	14	1	12	10
F5	A	F5.42A	37	9.25	10	F451BF1A	22.191	F444AM2A	19.492	F5.4A	A	37	B	26	20	18	17	1	15	13
F5	A	F5.43A	0	0	0	na	NA	na	NA	F5.5A	A	0	NA	0	0	0	0	0	0	0
F5	A	F5.44A	108	27	26.5	F451BF2A	21.016	F445BM2A	24.991	F5.6A	A	108	A	68	20	13	13	0	12	12
F5	A	F5.45A	86	21.5	25	F443AF1A	21.61	F447AM1A	17.531	F5.7A	A	86	A	81	20	12	12	0	10	6
F5	A	F5.46A	54	13.5	13	F450AF1A	21.86	F447AM2A	19.476	F5.8A	A	54	A	33	20	19	17	0	17	17
F5	A	F5.47A	74	18.5	23	F443AF2A	21.529	F450AM1A	17.687	F5.9A	A	74	A	69	20	12	12	0	12	12
F5	A	F5.47B	74	18.5	23	F443AF2A	21.529	F450AM1A	17.687	F5.9A	B	74	A	69	20	15	15	1	13	13
F5	A	F5.48A	150	37.5	36	F445BF1A	23.584	F450AM2A	19.478	F5.10A	A	150	C	78	20	16	16	1	14	14
F5	A	F5.49A	90	22.5	29	F451AF2A	21.853	F450BM1A	21.103	F5.11A	A	90	B	82	20	18	17	1	16	16
F5	A	F5.50A	0	0	0	na	NA	na	NA	F5.12A	A	0	NA	0	0	0	0	0	0	0
F5	A	F5.51A	31	7.75	8.5	F444AF1A	20.697	F451AM1A	22.404	F5.13A	A	31	A	29	20	16	16	1	14	14
F5	A	F5.52A	13	3.25	0	na	NA	na	NA	F5.14A	A	13	NA	0	0	0	0	0	0	0
F5	A	F5.53A	100	25	25	F447AF2A	21.425	F451BM1A	23.633	F5.15A	A	100	B	78	20	14	14	1	6	6
F5	A	F5.54A	32	8	5.5	F457AF2A	21.098	F451BM2A	23.59	F5.16A	A	32	A	26	20	18	17	1	14	14
F5	A	F5.55A	2	0.5	0	na	NA	na	NA	F5.17A	A	2	NA	0	0	0	0	0	0	0
F5	A	F5.56A	13	3.25	4	na	NA	na	NA	F5.18A	A	13	NA	0	0	0	0	0	0	0
F5	A	F5.57A	12	3	0	na	NA	na	NA	F5.19A	A	12	NA	0	0	0	0	0	0	0
F5	G	F5.21A	20	5	5.5	F429AF1G	24.112	F421BM1G	24.966	F5.1G	A	20	C	12	12	12	12	0	9	7
F5	G	F5.22A	0	0	0	na	NA	na	NA	F5.2G	A	0	NA	0	0	0	0	0	0	0
F5	G	F5.23A	0	0	0	na	NA	na	NA	F5.3G	A	0	NA	0	0	0	0	0	0	0
F5	G	F5.24A	31	7.75	7.5	F432BF2G	23.611	F426AM2G	23.237	F5.4G	A	31	B	17	20	19	17	2	14	14
F5	G	F5.25A	68	17	15	F432BF1G	23.735	F424AM1G	23.648	F5.5G	A	68	C	47	20	18	17	1	12	12
F5	G	F5.26A	63	15.75	17	F433AF1G	23.019	F424AM3G	21.472	F5.6G	A	63	A	47	20	18	17	1	15	15
F5	G	F5.27A	41	10.25	11	F427AF1G	24.192	F422AM1G	22.371	F5.19G	A	41	A	38	20	19	17	1	16	16
F5	G	F5.28A	88	22	22.5	F429AF2G	23.433	F422AM2G	21.686	F5.8G	A	88	B	69	20	13	13	1	9	7
F5	G	F5.29A	121	30.25	27.5	F426AF2G	25.176	F430AM2G	22.751	F5.9G	A	121	A	101	20	18	17	1	11	11
F5	G	F5.29B	121	30.25	27.5	F426AF2G	25.176	F430AM2G	22.751	F5.9G	B	121	A	101	20	20	17	1	15	15
F5	G	F5.30A	54	13.5	17	F433AF2G	22.792	F430AM3G	22.692	F5.10G	A	54	B	25	20	13	13	1	10	10
F5	G	F5.31A	139	34.75	36	F421AF2G	24.628	F432BM1G	22.613	F5.11G	A	139	B	107	20	12	12	0	9	7
F5	G	F5.31B	139	34.75	36	F421AF2G	24.628	F432BM1G	22.613	F5.11G	B	139	B	107	20	18	17	1	12	12
F5	G	F5.32A	32	8	7	F422AF1G	23.58	F432BM2G	23.145	F5.12G	A	32	A	20	20	13	13	0	10	10
F5	G	F5.33A	46	11.5	13.5	F424AF1G	25.987	F429AM2G	24.2	F5.13G	A	46	B	36	20	19	17	1	14	14
F5	G	F5.34A	81	20.25	21	F427AF2G	24.955	F429AM1G	25.184	F5.14G	A	81	A	54	20	17	17	1	14	14
F5	G	F5.35A	18	4.5	4	F427AF2G	24.955	F429AM1G	25.184	F5.15G	A	18	A	11	11	0	0	0	0	0
F5	G	F5.36A	63	15.75	14	F424AF2G	24.914	F427AM2G	23.16	F5.16G	A	63	A	42	20	14	14	1	13	12
F5	G	F5.37A	125	31.25	31.5	F421BF2G	25.287	F433AM1G	23.215	F5.17G	A	125	A	104	20	18	17	1	11	11
F5	G	F5.38A	26	6.5	3.5	F422AF2G	23.72	F433AM2G	23.345	F5.18G	A	26	B	16	20	9	9	0	6	5
F5	P	F5.10A	14	3.5	2.5	na	NA	na	NA	F5.10P	A	14	NA	0	0	0	0	0	0	0
F5	P	F5.11A	43	10.75	13	F413BF1P	18.062	F48BM1P	19.615	F5.11P	A	43	A	37	20	12	12	0	10	10
F5	P	F5.12A	31	7.75	6.5	F417AF2P	20.105	F48BM2P	21.659	F5.12P	A	31	A	31	20	19	17	1	15	15
F5	P	F5.13A	41	10.25	8	F417AF1P	21.183	F419AM1P	19.705	F5.13P	A	41	A	34	20	19	17	1	14	14
F5	P	F5.14A	18	4.5	2.5	F48BF1P	20.923	F419AM2P	19.787	F5.14P	A	18	A	13	14	13	13	0	13	13
F5	P	F5.15A	47	11.75	9.5	F418AF1P	20.551	F417AM1P	20.434	F5.15P	A	47	A	40	20	14	14	0	12	11
F5	P	F5.16A	54	13.5	14.5	F47AF1P	20.352	F417AM2P	19.792	F5.16P	A	54	A	32	20	16	16	1	13	13
F5	P	F5.17A	20	5	5	F415AF1P	19.37	F418AM1P	20.224	F5.17P	A	20	A	17	16	13	13	0	11	11
F5	P	F5.18A	51	12.75	12.5	F419AF1P	22.256	F418AM2P	21.611	F5.18P	A	51	A	38	20	15	15	1	10	5
F5	P	F5.18B	51	12.75	12.5	F419AF1P	22.256	F418AM2P	21.611	F5.18P	B	51	A	38	18	16	16	1	14	14
F5	P	F5.1A	32	8	10.5	F419AF2P	21.333	F47AM1P	20.679	F5.1P	A	32	A	20	20	20	17	1	16	14
F5	P	F5.20A	63	15.75	14.5	F48BF2P	21.517	F419BM1P	19.269	F5.20P	A	63	A	41	20	14	14	0	14	13
F5	P	F5.2A	68	17	17.5	F49AF2P	22.161	F47AM2P	21.265	F5.2P	A	68	A	55	20	18	17	1	16	16
F5	P	F5.2B	68	17	17.5	F49AF2P	22.161	F47AM2P	21.265	F5.2P	B	68	A	55	20	19	17	1	16	14
F5	P	F5.3A	6	1.5	1.5	na	NA	na	NA	F5.3P	A	6	NA	0	0	0	0	0	0	0
F5	P	F5.4A	35	8.75	9.5	F43AF1P	24.014	F413BM2P	20.125	F5.4P	A	35	A	30	20	20	17	2	14	14
F5	P	F5.5A	28	7	6.5	F43AF1P	24.014	F413BM2P	20.125	F5.5P	A	28	A	26	20	15	15	1	13	13
F5	P	F5.6A	24	6	7.5	F49AF1P	19.52	F415AM2P	21.173	F5.6P	A	24	A	19	19	19	17	1	16	16
F5	P	F5.7A	83	20.75	20.5	F413BF2P	19.703	F49AM1P	19.644	F5.7P	A	83	B	51	20	13	13	0	13	12
F5	P	F5.7B	83	20.75	20.5	F413BF2P	19.703	F49AM1P	19.644	F5.7P	B	83	B	51	20	18	17	1	13	13
F5	P	F5.8A	28	7	7.5	F418AF2P	21.947	F49AM2P	20.026	F5.8P	A	28	A	20	20	19	17	1	14	14
F5	P	F5.9A	14	3.5	2.5	na	NA	na	NA	F5.9P	A	14	NA	0	0	0	0	0	0	0
F6	A	F6.40A	50	12.5	11.5	F551AF1A	19.961	F539AM1A	20.014	F6.1A	A	50	A	44	20	20	20	1	18	17
F6	A	F6.41A	57	14.25	15	F540AF1A	19.187	F539BM1A	22.299	F6.2A	A	57	A	55	20	20	20	1	18	18
F6	A	F6.42A	99	24.75	27.5	F539AF1A	21.183	F540AM1A	20.159	F6.3A	A	99	B	63	20	20	20	1	17	17
F6	A	F6.43A	11	2.75	0	F541AF1A	21.88	F540AM2A	18.207	F6.4A	A	11	A	11	0	0	0	0	0	0
F6	A	F6.44A	15	3.75	3	F547AF1A	19.223	F541AM1A	20.676	F6.5A	A	15	B	7	0	0	0	0	0	0
F6	A	F6.45A	110	27.5	26	F545AF1A	20.666	F542AM1A	21.694	F6.6A	A	110	B	65	20	20	20	0	19	19
F6	A	F6.46A	115	28.75	25	F548AF1A	21.698	F542AM2A	18.808	F6.7A	A	115	B	56	20	20	20	1	17	8
F6	A	F6.47A	38	9.5	11	F542AF1A	17.811	F546AM1A	19.979	F6.8A	A	38	A	29	20	18	18	0	14	12
F6	A	F6.48A	82	20.5	21	F549AF1A	21.286	F547AM1A	20.901	F6.9A	A	82	A	79	20	20	20	1	18	18
F6	A	F6.48B	82	20.5	21	F549AF1A	21.286	F547AM1A	20.901	F6.9A	B	82	A	79	20	20	20	1	18	17
F6	A	F6.49A	45	11.25	14.5	F540AF5A	22.18	F547BM1A	21.822	F6.10A	A	45	A	44	20	20	20	0	19	19
F6	A	F6.50A	65	16.25	17	F541AF2A	22.494	F547BM2A	22.582	F6.11A	A	65	A	54	20	20	20	0	18	17
F6	A	F6.51A	90	22.5	25.5	F549AF2A	22.234	F547BM3A	20.979	F6.12A	A	90	A	87	20	20	20	1	18	18
F6	A	F6.52A	83	20.75	24.5	F554AF1A	19.882	F547BM4A	20.891	F6.13A	A	83	A	83	20	20	20	1	18	16
F6	A	F6.52B	83	20.75	24.5	F554AF1A	19.882	F547BM4A	20.891	F6.13A	B	83	A	83	20	20	20	0	19	19
F6	A	F6.53A	72	18	16.5	F546AF1A	20.799	F548AM1A	20.985	F6.14A	A	72	A	53	20	20	20	1	17	17
F6	A	F6.54A	0	0	0	F554AF2A	23.602	F548AM2A	13.702	F6.15A	A	0	NA	0	0	0	0	0	0	0
F6	A	F6.55A	34	8.5	8	F540AF6A	20.926	F549AM1A	18.945	F6.16A	A	34	B	23	20	16	16	1	15	15
F6	A	F6.56A	50	12.5	12.5	F541AF3A	22.532	F549AM2A	21.116	F6.17A	A	50	A	31	20	17	17	1	16	13
F6	A	F6.57A	19	4.75	0	F541BF1A	17.995	F549AM3A	21.404	F6.18A	A	19	A	16	16	16	16	1	17	17
F6	G	F6.21A	51	12.75	14.5	F526AF1G	25.452	F525AM1G	24.371	F6.1G	A	51	B	33	20	19	19	1	19	18
F6	G	F6.22A	79	19.75	19	F525AF1G	24.945	F529AM1G	22.553	F6.2G	A	79	A	74	20	19	19	1	16	16
F6	G	F6.22B	79	19.75	19	F525AF1G	24.945	F529AM1G	22.553	F6.2G	B	79	A	74	20	20	20	1	18	18
F6	G	F6.23A	41	10.25	1	F529BF1G	24.821	F526AM1G	24.073	F6.3G	A	41	C	9	2	0	0	0	0	0
F6	G	F6.24A	27	6.75	7	F532AF1G	26.262	F526AM2G	24.184	F6.4G	A	27	C	12	0	0	0	0	0	0
F6	G	F6.25A	0	0	0	F533AF1G	26.205	F526AM3G	23.538	F6.5G	A	0	NA	0	0	0	0	0	0	0
F6	G	F6.26A	69	17.25	19	F525AF2G	23.587	F530AM1G	24.597	F6.6G	A	69	A	50	20	20	20	1	18	18
F6	G	F6.26B	69	17.25	19	F525AF2G	23.587	F530AM1G	24.597	F6.6G	B	69	A	50	20	20	20	0	19	17
F6	G	F6.27A	104	26	27.5	F537AF1G	22.578	F526AM5G	23.488	F6.7G	A	104	A	59	20	20	20	1	18	18
F6	G	F6.28A	9	2.25	1.5	F526AF2G	24.972	F529BM1G	22.922	F6.8G	A	9	A	6	0	0	0	0	0	0
F6	G	F6.29A	59	14.75	15	F526AF4G	23.846	F536AM1G	22.196	F6.9G	A	59	A	50	20	20	20	1	18	18
F6	G	F6.29B	59	14.75	15	F526AF4G	23.846	F536AM1G	22.196	F6.9G	B	59	A	50	20	19	19	0	18	18
F6	G	F6.30A	77	19.25	20	F527AF1G	25.778	F530AM3G	23.135	F6.10G	A	77	A	58	20	19	19	1	18	17
F6	G	F6.31A	67	16.75	19.5	F527AF2G	24.331	F533AM1G	24.284	F6.11G	A	67	B	48	20	20	20	1	18	18
F6	G	F6.32A	39	9.75	10	F526AF3G	24.206	F530AM2G	23.411	F6.12G	A	39	A	30	20	20	20	1	18	18
F6	G	F6.33A	131	32.75	36	F534AF1G	26.771	F526AM4G	24.611	F6.13G	A	131	A	76	20	20	20	0	18	17
F6	G	F6.34A	29	7.25	8	F529AF1G	24.509	F533AM2G	24.362	F6.14G	A	29	B	7	0	0	0	0	0	0
F6	G	F6.35A	28	7	2.5	F529BF2G	24.047	F537AM1G	23.845	F6.15G	A	28	A	20	20	18	18	0	18	18
F6	G	F6.36A	17	4.25	4.5	F533AF2G	25.617	F529BM2G	22.049	F6.16G	A	17	C	2	0	0	0	0	0	0
F6	G	F6.37A	108	27	26.5	F536AF1G	24.789	F533AM3G	24.508	F6.17G	A	108	B	92	20	20	20	1	17	17
F6	G	F6.37B	108	27	26.5	F536AF1G	24.789	F533AM3G	24.508	F6.17G	B	108	B	92	20	20	20	1	18	18
F6	G	F6.38A	41	10.25	10.5	F533AF4G	23.971	F537AM2G	23.845	F6.18G	A	41	A	35	20	19	19	1	18	18
F6	G	F6.39A	44	11	12	F533AF3G	25.48	F530AM4G	23.833	F6.19G	A	44	B	15	14	14	14	1	13	13
F6	P	F6.10A	7	1.75	0	F57BF3P	19.558	F514AM2P	19.596	F6.10P	A	7	C	0	0	0	0	0	0	0
F6	P	F6.11A	86	21.5	22.5	F514AF1P	18.451	F56AM1P	17.832	F6.11P	A	86	B	40	20	15	15	1	12	12
F6	P	F6.11B	86	21.5	22.5	F514AF1P	18.451	F56AM1P	17.832	F6.11P	B	86	B	40	20	13	13	1	11	2
F6	P	F6.12A	29	7.25	7.5	F514AF2P	18.931	F58AM1P	16.168	F6.12P	A	29	B	8	8	4	4	1	3	3
F6	P	F6.13A	52	13	8	F51AF1P	19.268	F516AM1P	17.961	F6.13P	A	52	B	20	20	16	16	0	17	17
F6	P	F6.14A	39	9.75	11.5	F57BF4P	19.553	F517AM1P	20.91	F6.14P	A	39	B	22	20	20	20	1	19	19
F6	P	F6.15A	36	9	11	F517AF1P	19.872	F51AM2P	20.394	F6.15P	A	36	B	11	11	NA	NA	1	NA	NA
F6	P	F6.16A	67	16.75	16	F515AF1P	20.933	F51AM1P	18.81	F6.16P	A	67	A	49	20	16	16	1	15	15
F6	P	F6.16B	67	16.75	16	F515AF1P	20.933	F51AM1P	18.81	F6.16P	B	67	A	49	20	18	18	0	17	17
F6	P	F6.17A	69	17.25	16	F57BF5P	19.714	F51AM3P	19.497	F6.17P	A	69	A	32	20	17	17	1	15	15
F6	P	F6.17B	69	17.25	16	F57BF5P	19.714	F51AM3P	19.497	F6.17P	B	69	A	32	12	10	10	0	10	10
F6	P	F6.18A	3	0.75	0	F515AF2P	21.465	F52BM3P	20.094	F6.18P	A	3	A	2	0	0	0	0	0	0
F6	P	F6.19A	54	13.5	14.5	F516AF1P	21.184	F55AM1P	19.521	F6.19P	A	54	B	21	20	19	19	1	18	14
F6	P	F6.1A	3	0.75	0.5	F513AF1P	18.114	F511AM1P	18.038	F6.1P	A	3	C	0	0	0	0	0	0	0
F6	P	F6.2A	49	12.25	12.5	F518AF1P	22.66	F511AM2P	18.138	F6.2P	A	49	A	22	20	16	16	1	15	15
F6	P	F6.3A	9	2.25	1	F57AF1P	18.405	F511AM3P	18.476	F6.3P	A	9	A	8	6	6	6	1	5	5
F6	P	F6.4A	29	7.25	8.5	F57BF1P	15.008	F511AM4P	18.729	F6.4P	A	29	A	14	14	14	14	1	13	13
F6	P	F6.5A	21	5.25	4.5	F511AF1P	18.011	F52BM2P	20.543	F6.5P	A	22	A	22	20	18	18	1	17	17
F6	P	F6.6A	46	11.5	12	F57AF2P	19.495	F513AM1P	18.716	F6.6P	A	46	B	26	20	20	20	0	NA	15
F6	P	F6.7A	40	10	12	F57BF2P	19.066	F513AM2P	19.861	F6.7P	A	40	A	21	20	17	17	1	16	15
F6	P	F6.8A	58	14.5	15	F513AF2P	21.177	F52BM1P	19.751	F6.8P	A	58	B	28	20	17	17	1	15	15
F6	P	F6.9A	43	10.75	10.5	F512AF2P	21.392	F514AM1P	20.533	F6.9P	A	48	A	48	20	20	20	1	19	19
F7	A	F7.40A	80	20	19.5	F645AF1A	21.458	F640AM1A	20.772	F7.1A	A	80	A	60	20	18	17	1	14	14
F7	A	F7.40B	80	20	19.5	F645AF1A	21.458	F640AM1A	20.772	F7.1A	B	80	A	60	20	19	17	1	16	16
F7	A	F7.41A	75	18.75	23.5	F653AF1A	21.195	F640AM2A	22.207	F7.2A	A	75	C	36	20	19	17	1	13	13
F7	A	F7.42A	44	11	14	F652AF1A	22.094	F642AM1A	20.147	F7.3A	A	44	C	13	13	12	12	1	9	9
F7	A	F7.43A	37	9.25	8.5	F652BF1A	20.31	F642AM2A	20.041	F7.4A	A	37	D	5	5	4	4	1	3	3
F7	A	F7.44A	36	9	11.5	F648BF1A	16.049	F645AM1A	21.397	F7.5A	A	36	A	29	20	18	17	1	16	16
F7	A	F7.45A	50	12.5	12.5	F649AF1A	19.195	F645AM2A	21.968	F7.6A	A	50	B	40	20	15	15	1	14	14
F7	A	F7.45B	50	12.5	12.5	F649AF1A	19.195	F645AM2A	21.968	F7.6A	B	50	B	40	16	13	13	1	9	9
F7	A	F7.46A	49	12.25	11	F651AF1A	22.359	F646AM1A	19.43	F7.7A	A	49	A	33	20	18	17	1	14	14
F7	A	F7.47A	63	15.75	15.5	F652BF2A	20.699	F647AM1A	19.048	F7.8A	A	64	B	64	20	16	17	2	15	15
F7	A	F7.47B	63	15.75	15.5	F652BF2A	20.699	F647AM1A	19.048	F7.8A	B	64	B	64	20	20	17	1	14	14
F7	A	F7.48A	0	0	0	F647AF1A	19.229	F648BM1A	15.745	F7.9A	A	0	NA	0	0	0	0	0	0	0
F7	A	F7.49A	34	8.5	8	F646AF1A	15.776	F649AM1A	19.894	F7.10A	A	34	A	25	20	14	14	2	12	12
F7	A	F7.50A	52	13	9.5	F652BF3A	20.621	F650AM1A	20.16	F7.11A	A	52	A	39	20	19	17	1	16	15
F7	A	F7.51A	70	17.5	22	F656AF1A	20.859	F652AM1A	20.947	F7.12A	A	70	B	42	20	19	17	1	15	15
F7	A	F7.52A	59	14.75	16	F653AF2A	20.499	F652BM1A	17.96	F7.13A	A	60	A	60	20	20	17	2	15	14
F7	A	F7.52B	59	14.75	16	F653AF2A	20.499	F652BM1A	17.96	F7.13A	B	60	A	60	20	19	17	1	14	14
F7	A	F7.53A	23	5.75	5	F655AF1A	22.94	F652BM2A	21.418	F7.14A	A	23	A	7	0	0	0	0	0	0
F7	A	F7.54A	53	13.25	13.5	F648AF1A	18.952	F653AM1A	22.249	F7.15A	A	53	A	32	20	18	17	1	16	16
F7	A	F7.55A	26	6.5	5	F651AF2A	21.957	F653AM2A	19.652	F7.16A	A	26	B	10	0	0	0	0	0	0
F7	A	F7.56A	12	3	3	F640AF1A	17.659	F656AM1A	21.166	F7.17A	A	12	A	7	1	0	0	0	0	0
F7	A	F7.57A	0	0	0	F652BF4A	19.65	F656AM2A	22.308	F7.18A	A	0	NA	0	0	0	0	0	0	0
F7	A	F7.58A	34	8.5	9.5	F640AF2A	19.676	F657AM1A	19.819	F7.19A	A	34	A	13	0	0	0	0	0	0
F7	G	F7.21A	52	13	14.5	F630AF1G	25.622	F622AM3G	21.859	F7.1G	A	52	B	24	20	19	17	1	17	17
F7	G	F7.22A	15	3.75	3.5	F630AF2G	24.605	F626AM4G	22.338	F7.2G	A	15	B	5	0	0	0	0	0	0
F7	G	F7.23A	50	12.5	13.5	F630AF3G	24.365	F626BM1G	23.347	F7.3G	A	50	D	5	0	0	0	0	0	0
F7	G	F7.24A	92	23	24.5	F630AF4G	24.188	F632AM1G	23.533	F7.4G	A	92	C	51	20	19	17	1	15	15
F7	G	F7.24B	92	23	24.5	F630AF4G	24.188	F632AM1G	23.533	F7.4G	B	92	C	51	20	15	17	2	15	15
F7	G	F7.25A	0	0	0	F630AF5G	24.616	F638AM1G	23.556	F7.5G	A	0	NA	0	0	0	0	0	0	0
F7	G	F7.26A	0	0	0	F630AF6G	23.954	F639AM1G	22.438	F7.6G	A	0	NA	0	0	0	0	0	0	0
F7	G	F7.27A	61	15.25	18.5	F621AF1G	23.625	F622AM1G	23.744	F7.7G	A	61	D	0	0	0	0	0	0	0
F7	G	F7.28A	58	14.5	16.5	F621AF2G	23.402	F622BM2G	23.074	F7.8G	A	58	D	0	0	0	0	0	0	0
F7	G	F7.29A	78	19.5	19.5	F621AF3G	22.895	F630AM1G	24.893	F7.9G	A	78	A	47	20	20	17	1	14	14
F7	G	F7.30A	54	13.5	10.5	F621AF4G	22.588	F630AM2G	23.795	F7.10G	A	54	C	12	12	11	11	1	8	8
F7	G	F7.31A	14	3.5	2.5	F622AF1G	22.742	F621AM1G	23.276	F7.11G	A	14	D	0	0	0	0	0	0	0
F7	G	F7.32A	0	0	0	F622AF2G	22.342	F626AM1G	23.242	F7.12G	A	0	NA	0	0	0	0	0	0	0
F7	G	F7.33A	51	12.75	13.5	F622AF3G	21.172	F630AM3G	23.057	F7.13G	A	51	A	51	20	20	17	2	NA	18
F7	G	F7.33B	51	12.75	13.5	F622AF3G	21.172	F630AM3G	23.057	F7.13G	B	51	A	51	20	18	17	2	15	15
F7	G	F7.34A	39	9.75	8	F622BF1G	22.697	F630AM4G	24.1	F7.14G	A	39	A	34	20	11	11	1	10	10
F7	G	F7.35A	14	3.5	3	F622BF2G	22.51	F630AM5G	23.967	F7.15G	A	14	D	1	0	0	0	0	0	0
F7	G	F7.36A	76	19	16.5	F626AF1G	23.43	F622AM2G	22.084	F7.16G	A	76	B	44	20	19	17	2	15	15
F7	G	F7.36B	76	19	16.5	F626AF1G	23.43	F622AM2G	22.084	F7.16G	B	76	B	44	20	19	17	1	16	16
F7	G	F7.37A	73	18.25	20	F626AF2G	21.376	F622BM1G	22.896	F7.17G	A	73	B	47	20	19	17	1	15	15
F7	G	F7.37B	73	18.25	20	F626AF2G	21.376	F622BM1G	22.896	F7.17G	B	73	B	47	22	22	17	1	16	15
F7	G	F7.38A	16	4	4	F626AF3G	21.552	F630AM6G	23.053	F7.18G	A	16	A	10	0	0	0	0	0	0
F7	G	F7.39A	58	14.5	14.5	F629BF1G	22.702	F626AM2G	22.67	F7.19G	A	58	B	42	20	18	17	2	15	15
F7	P	F7.10A	25	6.25	7	F69AF4P	19.514	F68AM4P	18.914	F7.10P	A	25	B	11	11	11	11	2	9	8
F7	P	F7.11A	41	10.25	11	F68AF5P	18.246	F613AM1P	16.401	F7.11P	A	41	B	17	17	17	17	2	11	11
F7	P	F7.12A	32	8	8	F68AF3P	17.456	F616AM1P	17.669	F7.12P	A	32	A	32	20	19	17	1	16	16
F7	P	F7.13A	24	6	7	F68AF2P	16.596	F62AM2P	20.174	F7.13P	A	24	A	11	16	9	9	1	6	6
F7	P	F7.14A	45	11.25	12	F616BF1P	18.627	F611BM1P	18.911	F7.14P	A	45	A	38	20	17	17	1	15	15
F7	P	F7.14B	45	11.25	12	F616BF1P	18.627	F611BM1P	18.911	F7.14P	B	45	A	38	18	18	17	1	14	14
F7	P	F7.15A	36	9	9.5	F65AF1P	18.765	F69AM4P	18.952	F7.15P	A	39	A	39	20	20	17	1	15	15
F7	P	F7.16A	29	7.25	7.5	F65AF2P	19.155	F69AM5P	20.113	F7.16P	A	29	A	25	20	20	17	1	16	16
F7	P	F7.17A	63	15.75	15	F617AF1P	18.389	F65AM1P	19.075	F7.17P	A	63	D	7	0	0	0	0	0	0
F7	P	F7.18A	6	1.5	1	F616AF1P	17.177	F68AM1P	17.524	F7.18P	A	6	A	6	0	0	0	0	0	0
F7	P	F7.19A	63	15.75	19.5	F616AF2P	19.043	F69AM1P	18.738	F7.19P	A	63	A	58	20	16	16	2	12	12
F7	P	F7.19B	63	15.75	19.5	F616AF2P	19.043	F69AM1P	18.738	F7.19P	B	63	A	58	20	13	13	1	12	12
F7	P	F7.1A	31	7.75	7	F619AF1P	17.367	F614AM1P	19.05	F7.1P	A	31	C	15	15	15	15	1	10	10
F7	P	F7.2A	44	11	11	F619AF2P	15.448	F62AM1P	19.085	F7.2P	A	44	A	25	20	19	17	1	16	16
F7	P	F7.3A	0	0	0	F619AF3P	15.352	F67AM1P	17.88	F7.3P	A	0	NA	0	0	0	0	0	0	0
F7	P	F7.4A	28	7	6.5	F619AF4P	17.241	F68AM2P	17.977	F7.4P	A	28	B	19	19	19	17	1	15	15
F7	P	F7.5A	33	8.25	8.5	F619AF5P	17.455	F69AM2P	17.821	F7.5P	A	34	A	34	20	19	17	1	16	16
F7	P	F7.6A	7	1.75	0	F619AF6P	18.141	F69AM3P	18.623	F7.6P	A	7	A	2	0	0	0	0	0	0
F7	P	F7.7A	76	19	19	F69AF5P	19.887	F613AM2P	17.534	F7.7P	A	76	A	56	20	20	17	1	15	15
F7	P	F7.7B	76	19	19	F69AF5P	19.887	F613AM2P	17.534	F7.7P	B	76	A	56	20	18	17	1	14	14
F7	P	F7.8A	29	7.25	7.5	F69AF2P	18.071	F616AM2P	18.058	F7.8P	A	29	A	23	20	20	17	1	13	13
F7	P	F7.9A	6	1.5	0	F69AF3P	18.76	F68AM3P	18.753	F7.9P	A	6	A	5	0	0	0	0	0	0
